# *In silico* network-based screening reveals candidates for endothelial dysfunction therapy

**DOI:** 10.1101/2022.11.17.516953

**Authors:** Iguaracy Pinheiro-de-Sousa, Girolamo Giudice, Miriam Helena Fonseca-Alaniz, Silvestre Massimo Modestia, Sarah Viana Mattioli, Yun Fang, Evangelia Petsalaki, Jose E. Krieger

**Author notes:** correspondence should be addressed to Evangelia Petsalaki and Jose E. Krieger.

## Abstract

Endothelial dysfunction (ED) is a hallmark of cardiovascular (CV) disorders and influences their progression; however, there are currently no direct therapeutic targets, primarily due to the lack of knowledge regarding ED’s molecular basis. We used a computational approach to identify candidate targets for ED treatment. We constructed an ED disease gene network by combining the integration of epigenomics (ATAC-seq and ChIP-seq-H3K27ac) and transcriptomics data (RNA-seq) from human aorta endothelial cells (HAEC) exposed to surrogates of primary CV risk factors using network propagation. We then used *in silico* perturbation to prioritise genes that could influence the ED network most when removed. This process resulted in identifying 17 key candidates for which chemical inhibitors are available. These are genes associated with ED and atherosclerosis, and drugs that target those genes have not yet been tested for the treatment of CV disorders. The EGLN3 target and its inhibitor displayed significant anti-inflammatory and antioxidant properties in ECs assessed using a high-content screening platform. These findings illustrate the potential of *in silico* knockouts to discover disease-specific candidate targets for drug development or repositioning.
