## Supplementary table 1 for "*In silico* network-based screening reveals candidates for endothelial dysfunction therapy"

### Sheet: 100_TFs_DEGs_to_enrich
Supplemental Table S1 - Interactions between the TFs enriched in the common regulatory regions of surrogates of CV risk factors and the DEGs present in those regions
SYMBOL	group	Log2foldchange_OSS	OSS	Log2foldchange_TNFa	TNFa	Log2foldchange_IL1B	IL1B	Log2foldchange_OxPAPC	OxPAPC	DEG_in_RNA_Seq
AHR	TFs_motifs	NA	NA	NA	NA	NA	NA	NA	NA	NA
ARNT	TFs_motifs	NA	NA	NA	NA	NA	NA	NA	NA	NA
ATF3	TFs_DEGs	NA	NA	2.80427	upregulated	3.90217	upregulated	4.96136	upregulated	DEG_in_RNA_Seq
BCL6	TFs_DEGs	NA	NA	NA	NA	1.97018	upregulated	NA	NA	DEG_in_RNA_Seq
CEBPA	TFs_motifs	NA	NA	NA	NA	NA	NA	NA	NA	NA
CEBPD	TFs_DEGs	NA	NA	3.38617	upregulated	5.81901	upregulated	NA	NA	DEG_in_RNA_Seq
DDIT3	TFs_motifs	NA	NA	NA	NA	NA	NA	NA	NA	NA
E2F1	TFs_motifs	NA	NA	NA	NA	NA	NA	NA	NA	NA
EGR1	TFs_DEGs	1.74678	upregulated	NA	NA	NA	NA	NA	NA	DEG_in_RNA_Seq
ETS1	TFs_DEGs	NA	NA	2.39631	upregulated	2.54091	upregulated	NA	NA	DEG_in_RNA_Seq
FOS	TFs_DEGs	NA	NA	NA	NA	2.48495	upregulated	2.59406	upregulated	DEG_in_RNA_Seq
FOSB	TFs_DEGs	NA	NA	NA	NA	1.70755	upregulated	1.90571	upregulated	DEG_in_RNA_Seq
FOSL2	TFs_DEGs	NA	NA	1.60881	upregulated	2.58301	upregulated	1.61307	upregulated	DEG_in_RNA_Seq
FOXL1	TFs_motifs	NA	NA	NA	NA	NA	NA	NA	NA	NA
FOXQ1	TFs_motifs	NA	NA	NA	NA	NA	NA	NA	NA	NA
HIF1A	TFs_DEGs	NA	NA	NA	NA	1.66511	upregulated	NA	NA	DEG_in_RNA_Seq
IRF1	TFs_motifs	NA	NA	2.95431	upregulated	2.43291	upregulated	NA	NA	DEG_in_RNA_Seq
IRF2	TFs_motifs	NA	NA	1.65971	upregulated	1.60465	upregulated	NA	NA	DEG_in_RNA_Seq
JUN	TFs_DEGs	NA	NA	NA	NA	NA	NA	1.76297	upregulated	DEG_in_RNA_Seq
JUNB	TFs_DEGs	NA	NA	2.59105	upregulated	2.84717	upregulated	NA	NA	DEG_in_RNA_Seq
KLF2	TFs_DEGs	-3.88307	downregulated	-1.55569	downregulated	NA	NA	2.32307	upregulated	DEG_in_RNA_Seq
KLF4	TFs_DEGs	-4.50357	downregulated	NA	NA	2.10487	upregulated	4.01235	upregulated	DEG_in_RNA_Seq
MAFG	TFs_DEGs	NA	NA	NA	NA	NA	NA	2.00497	upregulated	DEG_in_RNA_Seq
MEF2A	TFs_motifs	NA	NA	NA	NA	NA	NA	NA	NA	NA
NFIC	TFs_motifs	NA	NA	NA	NA	NA	NA	NA	NA	NA
NFIL3	TFs_DEGs	NA	NA	NA	NA	1.9452	upregulated	NA	NA	DEG_in_RNA_Seq
NFKB1	TFs_motifs	NA	NA	2.50523	upregulated	3.28225	upregulated	NA	NA	DEG_in_RNA_Seq
NKX3-1	TFs_motifs	NA	NA	4.15431	upregulated	5.04642	upregulated	NA	NA	DEG_in_RNA_Seq
NR4A2	TFs_DEGs	NA	NA	NA	NA	1.93076	upregulated	NA	NA	DEG_in_RNA_Seq
NRIP1	TFs_DEGs	NA	NA	2.09335	upregulated	2.39262	upregulated	NA	NA	DEG_in_RNA_Seq
PAX6	TFs_motifs	NA	NA	NA	NA	NA	NA	NA	NA	NA
RELA	TFs_motifs	NA	NA	NA	NA	NA	NA	NA	NA	NA
REST	TFs_motifs	NA	NA	NA	NA	NA	NA	NA	NA	NA
RUNX1	TFs_DEGs	NA	NA	NA	NA	2.10465	upregulated	NA	NA	DEG_in_RNA_Seq
SALL4	TFs_DEGs	1.97096	upregulated	NA	NA	NA	NA	NA	NA	DEG_in_RNA_Seq
SOX4	TFs_DEGs	NA	NA	NA	NA	1.72605	upregulated	NA	NA	DEG_in_RNA_Seq
SP1	TFs_motifs	NA	NA	NA	NA	NA	NA	NA	NA	NA
STAT5A	TFs_DEGs	NA	NA	1.77182	upregulated	1.58738	upregulated	NA	NA	DEG_in_RNA_Seq
TGIF1	TFs_DEGs	NA	NA	NA	NA	2.051	upregulated	NA	NA	DEG_in_RNA_Seq
TLX1	TFs_motifs	NA	NA	NA	NA	NA	NA	NA	NA	NA
TNFAIP3	TFs_DEGs	NA	NA	5.2028	upregulated	5.41222	upregulated	NA	NA	DEG_in_RNA_Seq
IL6	DEGs	NA	NA	2.97184	upregulated	6.60627	upregulated	NA	NA	DEG_in_RNA_Seq
VEGFA	DEGs	1.6603	upregulated	NA	NA	NA	NA	NA	NA	DEG_in_RNA_Seq
LDLR	DEGs	NA	NA	NA	NA	NA	NA	2.21641	upregulated	DEG_in_RNA_Seq
CCL2	DEGs	NA	NA	6.31541	upregulated	6.66904	upregulated	NA	NA	DEG_in_RNA_Seq
CSF1	DEGs	NA	NA	3.0866	upregulated	2.84756	upregulated	NA	NA	DEG_in_RNA_Seq
CCL20	DEGs	NA	NA	7.07123	upregulated	9.245	upregulated	NA	NA	DEG_in_RNA_Seq
PTGS2	DEGs	NA	NA	3.96891	upregulated	7.15672	upregulated	3.67278	upregulated	DEG_in_RNA_Seq
CXCL8	DEGs	3.21967	upregulated	5.33515	upregulated	7.16644	upregulated	3.54091	upregulated	DEG_in_RNA_Seq
DRAM1	DEGs	NA	NA	1.73502	upregulated	1.93898	upregulated	NA	NA	DEG_in_RNA_Seq
DUSP1	DEGs	NA	NA	NA	NA	2.45719	upregulated	2.85612	upregulated	DEG_in_RNA_Seq
NOX4	DEGs	1.58682	upregulated	NA	NA	NA	NA	NA	NA	DEG_in_RNA_Seq
SERPINE1	DEGs	1.57581	upregulated	3.02384	upregulated	3.24613	upregulated	NA	NA	DEG_in_RNA_Seq
F3	DEGs	NA	NA	5.24379	upregulated	7.28379	upregulated	3.35316	upregulated	DEG_in_RNA_Seq
PLAU	DEGs	NA	NA	1.96418	upregulated	2.60924	upregulated	NA	NA	DEG_in_RNA_Seq
SPRY1	DEGs	NA	NA	NA	NA	-2.35444	downregulated	NA	NA	DEG_in_RNA_Seq
ANGPT2	DEGs	2.23505	upregulated	NA	NA	NA	NA	NA	NA	DEG_in_RNA_Seq
BMP4	DEGs	NA	NA	NA	NA	-2.35921	downregulated	NA	NA	DEG_in_RNA_Seq
CSF2	DEGs	NA	NA	5.87181	upregulated	9.24455	upregulated	NA	NA	DEG_in_RNA_Seq
CXCR4	DEGs	2.19191	upregulated	NA	NA	NA	NA	NA	NA	DEG_in_RNA_Seq
DUSP6	DEGs	NA	NA	NA	NA	2.41454	upregulated	NA	NA	DEG_in_RNA_Seq
HMOX1	DEGs	NA	NA	NA	NA	1.53018	upregulated	4.68444	upregulated	DEG_in_RNA_Seq
IGFBP1	DEGs	3.28526	upregulated	NA	NA	1.70396	upregulated	NA	NA	DEG_in_RNA_Seq
NQO1	DEGs	NA	NA	NA	NA	NA	NA	1.51817	upregulated	DEG_in_RNA_Seq
CXCL12	DEGs	1.86574	upregulated	NA	NA	NA	NA	NA	NA	DEG_in_RNA_Seq
EDN1	DEGs	1.6735	upregulated	NA	NA	NA	NA	NA	NA	DEG_in_RNA_Seq
EGLN3	DEGs	4.69639	upregulated	NA	NA	NA	NA	1.64553	upregulated	DEG_in_RNA_Seq
HBEGF	DEGs	NA	NA	NA	NA	NA	NA	1.67321	upregulated	DEG_in_RNA_Seq
PFKFB3	DEGs	NA	NA	NA	NA	1.75894	upregulated	NA	NA	DEG_in_RNA_Seq
SOCS1	DEGs	NA	NA	NA	NA	3.42582	upregulated	NA	NA	DEG_in_RNA_Seq
IFNGR1	DEGs	NA	NA	2.2433	upregulated	1.57414	upregulated	NA	NA	DEG_in_RNA_Seq
GJA1	DEGs	NA	NA	NA	NA	1.66549	upregulated	NA	NA	DEG_in_RNA_Seq
HEY1	TFs_DEGs	NA	NA	1.84844	upregulated	4.13338	upregulated	NA	NA	DEG_in_RNA_Seq
ITGB8	DEGs	NA	NA	NA	NA	2.82107	upregulated	NA	NA	DEG_in_RNA_Seq
NAMPT	DEGs	NA	NA	NA	NA	2.57888	upregulated	NA	NA	DEG_in_RNA_Seq
RHOB	DEGs	NA	NA	1.80194	upregulated	2.41693	upregulated	NA	NA	DEG_in_RNA_Seq
SOD2	DEGs	NA	NA	5.86126	upregulated	6.49409	upregulated	NA	NA	DEG_in_RNA_Seq
THBD	DEGs	NA	NA	-2.32249	downregulated	NA	NA	NA	NA	DEG_in_RNA_Seq
HGF	DEGs	NA	NA	2.23468	upregulated	4.3119	upregulated	-1.58184	downregulated	DEG_in_RNA_Seq
BCL3	TFs_DEGs	NA	NA	1.7945	upregulated	NA	NA	NA	NA	DEG_in_RNA_Seq
CXCL2	DEGs	NA	NA	4.62838	upregulated	7.39206	upregulated	NA	NA	DEG_in_RNA_Seq
NFKBIZ	TFs_DEGs	NA	NA	1.52765	upregulated	4.37743	upregulated	NA	NA	DEG_in_RNA_Seq
POU2F2	TFs_DEGs	NA	NA	1.6194	upregulated	2.45078	upregulated	NA	NA	DEG_in_RNA_Seq
RIPK2	DEGs	NA	NA	2.68934	upregulated	3.22243	upregulated	NA	NA	DEG_in_RNA_Seq
TNIP3	DEGs	NA	NA	5.22085	upregulated	7.40175	upregulated	3.06603	upregulated	DEG_in_RNA_Seq
TRAF1	DEGs	NA	NA	6.72853	upregulated	6.40007	upregulated	NA	NA	DEG_in_RNA_Seq
UPP1	DEGs	NA	NA	1.96032	upregulated	2.31252	upregulated	NA	NA	DEG_in_RNA_Seq
SLC7A1	DEGs	NA	NA	NA	NA	1.73002	upregulated	1.86146	upregulated	DEG_in_RNA_Seq
PCSK1	DEGs	1.59142	upregulated	1.74554	upregulated	1.86718	upregulated	NA	NA	DEG_in_RNA_Seq
AXIN2	DEGs	NA	NA	-1.95816	downregulated	NA	NA	NA	NA	DEG_in_RNA_Seq
B4GALT1	DEGs	NA	NA	2.07217	upregulated	2.16825	upregulated	NA	NA	DEG_in_RNA_Seq
HAS2	DEGs	NA	NA	NA	NA	2.79824	upregulated	NA	NA	DEG_in_RNA_Seq
ISG20	DEGs	NA	NA	3.67796	upregulated	4.33082	upregulated	NA	NA	DEG_in_RNA_Seq
ITGAV	DEGs	NA	NA	NA	NA	1.67731	upregulated	NA	NA	DEG_in_RNA_Seq
SLC19A2	DEGs	NA	NA	1.93945	upregulated	3.82056	upregulated	NA	NA	DEG_in_RNA_Seq
SLC7A5	DEGs	NA	NA	NA	NA	1.69941	upregulated	3.12168	upregulated	DEG_in_RNA_Seq
ST6GAL1	DEGs	NA	NA	1.69534	upregulated	1.95206	upregulated	NA	NA	DEG_in_RNA_Seq
UGCG	DEGs	NA	NA	NA	NA	1.9923	upregulated	NA	NA	DEG_in_RNA_Seq
HRH1	DEGs	NA	NA	NA	NA	1.68239	upregulated	NA	NA	DEG_in_RNA_Seq
NR4A3	TFs_DEGs	NA	NA	5.00176	upregulated	5.90261	upregulated	NA	NA	DEG_in_RNA_Seq
