## Supplementary table 4 for "*In silico* network-based screening reveals candidates for endothelial dysfunction therapy"

### Sheet: Supp_Table2
Supplemental Table S4 - 81 KO ranked gene list based on Jensen-Shanon distance score
gene	JensenShannon_Distance	disgenet_score	rwr_value	bw_centrality
CSF2	0.0782805	0.03	0.0103873	0
CCL2	0.0762656	0.05	0.0119786	0.00444949
CCL20	0.0748132	0	0.012039	0.00423172
F3	0.0711711	0.02	0.00866678	0.0111815
NR4A3	0.0678762	0	0.00836913	0.00398437
SOD2	0.0656688	0.03	0.00838894	0.0315846
TRAF1	0.0656635	0	0.00916181	0.06917
HAS2	0.0640049	0	0.00560017	0
CXCL2	0.0634144	0	0.00958553	0.00671859
NKX3-1	0.0630129	0	0.00748152	0.00445218
TNFAIP3	0.061443	0	0.00782443	0.0376983
IL6	0.0603447	0.1	0.00688496	0
TNIP3	0.0598542	0	0.00722865	0.0169511
CXCL8	0.057519	0.03	0.00745949	0
ITGB8	0.055157	0	0.00533796	0.0089393
CEBPD	0.0549081	0	0.00640586	0.00447637
PLAU	0.0516372	0.01	0.00481458	0.00223953
SERPINE1	0.049572	0.1	0.00479658	0.00817308
PTGS2	0.0488376	0.08	0.00526634	0
ATF3	0.0474856	0.02	0.00568977	0.00223146
SLC19A2	0.0468729	0	0.004037	0.0132624
JUNB	0.0468319	0	0.00484599	0.00894199
CSF1	0.0467569	0	0.00408949	8.06554e-05
HEY1	0.0453935	0	0.00404612	2.15081e-05
NAMPT	0.0453557	0	0.00402102	0.0175587
EGLN3	0.044946	0	0.00453367	0.0822147
NFKB1	0.0448829	0.01	0.0049147	0.0339156
HMOX1	0.0447716	0.09	0.00423608	0.0177012
SOCS1	0.0445108	0	0.0046046	0.00361605
RIPK2	0.0444769	0	0.00431226	0.0141927
UPP1	0.0443242	0	0.0029656	0.00670246
IGFBP1	0.044182	0	0.00364745	0.0268555
IRF1	0.0431085	0.01	0.00364623	0
NFKBIZ	0.0425627	0	0.00399623	0
CXCR4	0.0425521	0	0.0033358	0.0147465
SLC7A5	0.0414629	0	0.00338711	0.00447637
B4GALT1	0.0412413	0	0.00285181	0
DRAM1	0.0407333	0	0.00270858	0.00670784
KLF4	0.0403709	0.02	0.0029331	3.76392e-05
ITGAV	0.040303	0	0.00320185	0.0024815
LDLR	0.040301	0.02	0.00315969	0.0111089
EDN1	0.0399088	0.1	0.00292903	0.00447637
FOS	0.0397792	0	0.00390096	0.057682
ETS1	0.0396846	0.01	0.00354234	0.022691
HBEGF	0.0395533	0	0.00294444	0
ST6GAL1	0.0394316	0	0.00266914	0.0111681
DUSP1	0.0392524	0	0.00357212	0.00227179
ANGPT2	0.0388016	0.1	0.00301937	0
UGCG	0.0387243	0	0.00269838	0
HRH1	0.038652	0	0.00289843	0.0147761
POU2F2	0.0386241	0	0.00278427	0
SALL4	0.0384162	0	0.00277742	0
CXCL12	0.0384054	0.01	0.00407709	0.0526437
RUNX1	0.0383756	0	0.00304964	0.00223953
RHOB	0.0380274	0	0.00292735	0.00670784
DUSP6	0.0380115	0	0.00329783	0.0161633
NR4A2	0.0378951	0	0.00287831	0.00668364
HGF	0.0376787	0.01	0.00326389	0.0145072
VEGFA	0.0376107	0.1	0.00269764	0
NRIP1	0.0375799	0	0.0030999	0.00228792
BCL6	0.0372165	0	0.00305629	0.0520361
MAFG	0.0371215	0	0.0031995	0
PFKFB3	0.0357889	0	0.00244977	0.00892586
PCSK1	0.0357315	0	0.00232004	0
BCL3	0.0356914	0	0.00271862	0
NFIL3	0.0352268	0	0.00294804	0
TGIF1	0.035004	0	0.00277232	0
STAT5A	0.0350026	0	0.00264374	0.0156176
IFNGR1	0.0346011	0	0.00267171	0.00441454
SLC7A1	0.034549	0.02	0.00266752	0.0430323
FOSB	0.033729	0	0.00268472	0
EGR1	0.0336527	0	0.0025699	0.00447368
NOX4	0.0334153	0.08	0.0021471	0
SOX4	0.0333416	0	0.00234938	0
FOSL2	0.033134	0	0.00278043	0.0457289
NQO1	0.0323758	0	0.00206369	0.00447368
IRF2	0.0319983	0	0.00238759	0.0263259
JUN	0.0316157	0	0.00275913	0.453041
GJA1	0.0312667	0	0.00229111	0.0153353
HIF1A	0.0308758	0.05	0.00239142	0.00894199
ISG20	1.58695e-09	0	0	0
