## Supplementary table 3 for "*In silico* network-based screening reveals candidates for endothelial dysfunction therapy"

### Sheet: Plaque_ECs_vs_Aorta_ECs_DEGs_lo
Supplemental Table S3 - DEGs identified in the comparison of ECs present in atherosclerotic lesion vs. ECs in normal vascular arterial tissue
SYMBOL	p_val	avg_log2FC	pct.1	pct.2	p_val_adj	SYMBOL
CDC42	0	1.14739	0.877	0.829	0	CDC42
ID3	0	2.27671	0.872	0.84	0	ID3
SH3BGRL3	0	2.14861	0.928	0.848	0	SH3BGRL3
NDUFS5	0	1.2087	0.825	0.718	0	NDUFS5
YBX1	0	2.22976	0.964	0.889	0	YBX1
PRDX1	0	1.3628	0.907	0.917	0	PRDX1
UQCRH	0	1.19308	0.828	0.758	0	UQCRH
TMEM59	0	1.0024	0.855	0.849	0	TMEM59
JUN	0	2.66413	0.842	0.871	0	JUN
GNG5	0	1.83512	0.855	0.492	0	GNG5
RHOC	0	1.31303	0.892	0.796	0	RHOC
S100A10	0	2.96947	0.968	0.941	0	S100A10
S100A11	0	2.33622	0.949	0.888	0	S100A11
S100A6	0	3.59216	0.988	0.946	0	S100A6
TPM3	0	0.973159	0.885	0.92	0	TPM3
LMNA	0	1.59619	0.888	0.887	0	LMNA
TAGLN2	0	1.9359	0.951	0.91	0	TAGLN2
H3F3A	0	2.05729	0.755	0.883	0	H3F3A
GUK1	0	1.59115	0.947	0.924	0	GUK1
LAPTM4A	0	1.19797	0.868	0.842	0	LAPTM4A
OST4	0	1.26839	0.873	0.779	0	OST4
CALM2	0	1.40264	0.887	0.858	0	CALM2
TMSB10	0	3.92643	0.998	0.982	0	TMSB10
COX5B	0	0.982618	0.859	0.845	0	COX5B
LIMS2	0	-1.40762	0.475	0.828	0	LIMS2
EEF1B2	0	2.20571	0.954	0.905	0	EEF1B2
ARPC2	0	1.21141	0.823	0.793	0	ARPC2
PTMA	0	3.77553	0.998	0.982	0	PTMA
GALNT15	0	-1.28821	0.118	0.639	0	GALNT15
TMA7	0	1.32708	0.916	0.862	0	TMA7
LAMB2	0	-1.26007	0.252	0.661	0	LAMB2
RHOA	0	1.05574	0.893	0.906	0	RHOA
FAM107A	0	-0.952436	0.331	0.761	0	FAM107A
MTRNR2L12	0	1.97636	0.715	0.081	0	MTRNR2L12
TM4SF1	0	2.09152	0.881	0.88	0	TM4SF1
SEC62	0	1.21894	0.914	0.858	0	SEC62
IGFBP7	0	3.73723	0.97	0.971	0	IGFBP7
CCNI	0	1.16303	0.873	0.87	0	CCNI
AFF1	0	-1.12432	0.251	0.655	0	AFF1
SPARCL1	0	3.4375	0.932	0.957	0	SPARCL1
PDCD6	0	1.15085	0.604	0.091	0	PDCD6
LIFR	0	-1.08246	0.384	0.851	0	LIFR
OSMR	0	-1.10702	0.148	0.502	0	OSMR
BTF3	0	1.94058	0.967	0.942	0	BTF3
COX7C	0	1.52769	0.93	0.871	0	COX7C
HINT1	0	1.53158	0.927	0.88	0	HINT1
SKP1	0	1.31412	0.89	0.827	0	SKP1
CD74	0	3.98072	0.957	0.951	0	CD74
NPM1	0	1.67776	0.933	0.905	0	NPM1
DUSP1	0	2.38944	0.933	0.946	0	DUSP1
HLA-A	0	2.94674	0.99	0.948	0	HLA-A
HLA-E	0	2.48145	0.987	0.991	0	HLA-E
TUBB	0	1.43817	0.835	0.686	0	TUBB
HLA-C	0	2.83806	0.985	0.934	0	HLA-C
HLA-B	0	3.59754	0.992	0.976	0	HLA-B
CLIC1	0	1.70904	0.906	0.835	0	CLIC1
HLA-DRA	0	3.26695	0.868	0.807	0	HLA-DRA
HLA-DRB5	0	3.33319	0.703	0.013	0	HLA-DRB5
HLA-DRB1	0	3.73505	0.955	0.615	0	HLA-DRB1
HLA-DQB1	0	1.98683	0.559	0.068	0	HLA-DQB1
HLA-DPA1	0	2.64181	0.842	0.791	0	HLA-DPA1
FKBP5	0	-0.575687	0.229	0.74	0	FKBP5
HSP90AB1	0	2.44927	0.975	0.955	0	HSP90AB1
EEF1A1	0	4.28288	0.999	1	0	EEF1A1
COX7A2	0	1.07298	0.827	0.76	0	COX7A2
SH3BGRL2	0	-1.52553	0.249	0.65	0	SH3BGRL2
PNRC1	0	1.65378	0.829	0.851	0	PNRC1
ACTB	0	3.20323	0.995	0.992	0	ACTB
RAC1	0	1.57085	0.952	0.913	0	RAC1
NDUFA4	0	1.32105	0.881	0.838	0	NDUFA4
TOMM7	0	1.54959	0.936	0.871	0	TOMM7
HNRNPA2B1	0	1.33853	0.916	0.894	0	HNRNPA2B1
PPIA	0	1.48859	0.944	0.92	0	PPIA
CHCHD2	0	1.21641	0.899	0.855	0	CHCHD2
HSPB1	0	2.52879	0.967	0.89	0	HSPB1
GNG11	0	1.61239	0.844	0.844	0	GNG11
DOCK4	0	-1.31449	0.21	0.553	0	DOCK4
CAV1	0	1.67663	0.909	0.955	0	CAV1
SLC25A6	0	3.14617	0.882	0	0	SLC25A6
CD99	0	3.21993	0.897	0	0	CD99
TMSB4X	0	4.06487	0.998	0.995	0	TMSB4X
TIMP1	0	3.22448	0.935	0.852	0	TIMP1
SSR4	0	1.25325	0.838	0.803	0	SSR4
F8	0	-1.41603	0.2	0.646	0	F8
CLU	0	3.35213	0.841	0.906	0	CLU
PREX2	0	-1.38628	0.302	0.634	0	PREX2
RUNX1T1	0	-1.29585	0.26	0.645	0	RUNX1T1
UQCRB	0	1.515	0.936	0.865	0	UQCRB
COX6C	0	1.10205	0.864	0.821	0	COX6C
EIF3E	0	1.20167	0.871	0.834	0	EIF3E
EEF1D	0	1.80748	0.96	0.904	0	EEF1D
DNAJA1	0	1.32238	0.826	0.835	0	DNAJA1
ANXA1	0	2.00735	0.856	0.824	0	ANXA1
TXN	0	1.41055	0.845	0.825	0	TXN
GSN	0	2.27557	0.939	0.976	0	GSN
EDF1	0	1.04347	0.887	0.849	0	EDF1
IFITM2	0	2.31302	0.982	0.989	0	IFITM2
IFITM3	0	3.37579	0.996	1	0	IFITM3
POLR2L	0	1.3344	0.864	0.778	0	POLR2L
CD81	0	1.82652	0.832	0.901	0	CD81
LDHA	0	1.25377	0.876	0.93	0	LDHA
CD59	0	1.50505	0.936	0.965	0	CD59
FTH1	0	3.83859	0.997	0.993	0	FTH1
FKBP2	0	1.48785	0.678	0.142	0	FKBP2
FAU	0	2.89774	0.993	0.937	0	FAU
NEAT1	0	2.04345	0.924	0.953	0	NEAT1
CFL1	0	1.5779	0.946	0.936	0	CFL1
CCDC85B	0	1.53838	0.918	0.815	0	CCDC85B
GSTP1	0	1.72287	0.896	0.871	0	GSTP1
LRRC32	0	-1.12687	0.283	0.731	0	LRRC32
NNMT	0	1.52378	0.823	0.842	0	NNMT
HSPA8	0	1.85791	0.909	0.864	0	HSPA8
VIM	0	4.95524	0.998	0.998	0	VIM
ADIRF	0	2.87501	0.895	0.896	0	ADIRF
PDLIM1	0	1.53558	0.89	0.867	0	PDLIM1
CD9	0	2.13437	0.868	0.686	0	CD9
GAPDH	0	3.11947	0.989	0.974	0	GAPDH
PTMS	0	1.1565	0.886	0.872	0	PTMS
TPI1	0	1.1451	0.8	0.747	0	TPI1
YBX3	0	1.51171	0.906	0.93	0	YBX3
MGP	0	4.96385	0.904	0.876	0	MGP
TMTC1	0	-1.30435	0.257	0.711	0	TMTC1
TUBA1B	0	1.94987	0.909	0.821	0	TUBA1B
PFDN5	0	1.7729	0.958	0.926	0	PFDN5
HNRNPA1	0	1.59242	0.898	0.874	0	HNRNPA1
CD63	0	1.98272	0.96	0.947	0	CD63
MYL6	0	2.3858	0.986	0.959	0	MYL6
NACA	0	2.78395	0.987	0.941	0	NACA
BTG1	0	1.68437	0.788	0.853	0	BTG1
SLC25A3	0	1.04167	0.842	0.833	0	SLC25A3
HSP90B1	0	1.77093	0.856	0.783	0	HSP90B1
NUAK1	0	-1.21025	0.361	0.707	0	NUAK1
ACACB	0	-1.54696	0.134	0.562	0	ACACB
ARPC3	0	1.27672	0.84	0.791	0	ARPC3
COX6A1	0	1.21007	0.855	0.748	0	COX6A1
DYNLL1	0	1.66367	0.898	0.835	0	DYNLL1
UBC	0	2.18551	0.986	0.989	0	UBC
HMGB1	0	1.92371	0.965	0.92	0	HMGB1
TPT1	0	3.7004	0.997	0.972	0	TPT1
ITM2B	0	2.95125	0.992	0.99	0	ITM2B
COMMD6	0	1.39321	0.898	0.82	0	COMMD6
DOCK9	0	-1.09152	0.302	0.675	0	DOCK9
RNASE1	0	2.2548	0.937	0.924	0	RNASE1
PSME1	0	1.31549	0.848	0.729	0	PSME1
NFKBIA	0	2.5074	0.861	0.913	0	NFKBIA
LGALS3	0	2.01436	0.917	0.893	0	LGALS3
NPC2	0	1.50717	0.839	0.828	0	NPC2
FOS	0	3.29314	0.888	0.945	0	FOS
CALM1	0	2.01606	0.937	0.939	0	CALM1
IFI27	0	2.55048	0.958	0.923	0	IFI27
HSP90AA1	0	1.73243	0.919	0.918	0	HSP90AA1
CRIP2	0	1.1738	0.928	0.895	0	CRIP2
SRP14	0	2.08507	0.979	0.956	0	SRP14
SERF2	0	2.32851	0.986	0.918	0	SERF2
B2M	0	4.88535	0.999	1	0	B2M
EID1	0	1.16207	0.901	0.891	0	EID1
ANXA2	0	1.89322	0.948	0.971	0	ANXA2
PPIB	0	1.44942	0.862	0.812	0	PPIB
MORF4L1	0	1.12561	0.883	0.817	0	MORF4L1
COX4I1	0	1.68246	0.941	0.873	0	COX4I1
YWHAE	0	1.03914	0.85	0.814	0	YWHAE
PFN1	0	1.87722	0.932	0.84	0	PFN1
EIF4A1	0	1.56728	0.686	0.254	0	EIF4A1
UBB	0	1.72921	0.932	0.894	0	UBB
IGFBP4	0	2.23271	0.944	0.933	0	IGFBP4
EIF1	0	2.35461	0.992	0.99	0	EIF1
RAMP2	0	2.03235	0.939	0.83	0	RAMP2
DDX5	0	1.34441	0.944	0.984	0	DDX5
SUMO2	0	1.35791	0.924	0.863	0	SUMO2
ACTG1	0	2.97391	0.989	0.975	0	ACTG1
MYL12A	0	1.96404	0.969	0.972	0	MYL12A
MYL12B	0	1.79549	0.949	0.928	0	MYL12B
PTPRM	0	-1.21018	0.296	0.691	0	PTPRM
NDUFV2	0	1.21423	0.628	0.14	0	NDUFV2
FKBP1A	0	1.7904	0.954	0.908	0	FKBP1A
DSTN	0	1.82888	0.918	0.888	0	DSTN
CST3	0	2.88569	0.964	0.943	0	CST3
YWHAB	0	1.03336	0.859	0.864	0	YWHAB
GNAS	0	1.73701	0.91	0.94	0	GNAS
PSMA7	0	1.39428	0.897	0.832	0	PSMA7
SLCO4A1	0	-1.41818	0.135	0.507	0	SLCO4A1
PPDPF	0	1.23482	0.842	0.812	0	PPDPF
OAZ1	0	1.56264	0.886	0.844	0	OAZ1
EEF2	0	1.22286	0.893	0.919	0	EEF2
WDR83OS	0	2.28433	0.803	0.014	0	WDR83OS
JUNB	0	2.80067	0.944	0.939	0	JUNB
IER2	0	1.77773	0.88	0.888	0	IER2
TPM4	0	1.23901	0.855	0.842	0	TPM4
KLF2	0	2.54429	0.861	0.908	0	KLF2
PGLS	0	1.47063	0.503	0	0	PGLS
JUND	0	2.31858	0.806	0.855	0	JUND
UBA52	0	1.9982	0.983	0.93	0	UBA52
FXYD5	0	1.74937	0.91	0.769	0	FXYD5
COX6B1	0	1.12859	0.835	0.753	0	COX6B1
EIF3K	0	1.23689	0.873	0.828	0	EIF3K
ZFP36	0	2.79905	0.896	0.934	0	ZFP36
HIF3A	0	-1.77711	0.087	0.635	0	HIF3A
FTL	0	3.2567	0.991	0.988	0	FTL
TSPO	0	1.23974	0.835	0.84	0	TSPO
SHANK3	0	-1.58898	0.193	0.644	0	SHANK3
MTATP6P1	0	-1.63752	0	0.862	0	MTATP6P1
MICOS10	0	-1.07527	0	0.504	0	MICOS10
GAS5	0	-1.87293	0	0.869	0	GAS5
RO60	0	-1.32023	0	0.558	0	RO60
ITPRID2	0	-1.43412	0	0.539	0	ITPRID2
GASK1B	0	-1.6359	0	0.543	0	GASK1B
CMAHP	0	-1.96648	0	0.562	0	CMAHP
SNHG5	0	-1.37991	0	0.693	0	SNHG5
SNHG6	0	-1.5631	0	0.791	0	SNHG6
PRXL2A	0	-1.7066	0	0.655	0	PRXL2A
LINC01578	0	-1.3091	0	0.666	0	LINC01578
MRTFB	0	-2.65131	0	0.788	0	MRTFB
CIAO2B	0	-1.10033	0	0.516	0	CIAO2B
SNHG29	0	-1.94567	0	0.884	0	SNHG29
SNHG16	0	-1.11652	0	0.521	0	SNHG16
AC124319.1	0	-1.18223	0	0.577	0	AC124319.1
MICOS13	0	-1.28717	0	0.584	0	MICOS13
DIPK2B	0	-2.40083	0	0.638	0	DIPK2B
ARPC1B	6.1287e-308	1.19927	0.808	0.737	2.66102e-303	ARPC1B
RACK1	3.45146e-307	2.36733	0.761	0.97	1.49859e-302	RACK1
SDCBP	2.71681e-304	1.16805	0.853	0.907	1.17961e-299	SDCBP
SLCO2A1	3.90112e-304	-1.08254	0.395	0.775	1.69383e-299	SLCO2A1
FLNB	8.76383e-304	-0.99293	0.347	0.712	3.80517e-299	FLNB
PECAM1	1.10232e-303	0.91944	0.938	0.985	4.78615e-299	PECAM1
ZBTB16	5.03753e-300	-0.726406	0.167	0.559	2.18725e-295	ZBTB16
GPX4	1.50855e-299	1.30489	0.783	0.717	6.54998e-295	GPX4
CALR	2.56465e-299	1.29851	0.794	0.715	1.11354e-294	CALR
MED13L	2.82037e-299	-0.791435	0.253	0.669	1.22458e-294	MED13L
PTPRB	3.68e-297	-0.852606	0.481	0.814	1.59782e-292	PTPRB
RALGAPA2	1.79087e-295	-1.08168	0.269	0.643	7.77579e-291	RALGAPA2
SNX3	4.04961e-295	1.06818	0.818	0.748	1.7583e-290	SNX3
SET	4.52238e-295	1.11442	0.814	0.762	1.96357e-290	SET
PABPC1	1.21655e-293	1.1042	0.843	0.861	5.28214e-289	PABPC1
KTN1	5.78132e-292	0.999834	0.861	0.84	2.51019e-287	KTN1
HLA-DPB1	1.12604e-291	1.96715	0.787	0.699	4.88917e-287	HLA-DPB1
H3F3B	5.98115e-291	2.08712	0.76	0.992	2.59696e-286	H3F3B
NPDC1	4.35048e-289	0.877631	0.925	0.915	1.88893e-284	NPDC1
CD151	2.94988e-288	1.06495	0.853	0.82	1.28081e-283	CD151
DDT	3.69458e-283	1.2025	0.566	0.098	1.60415e-278	DDT
SERBP1	6.76918e-282	0.947468	0.848	0.844	2.93911e-277	SERBP1
GFOD1	1.38258e-281	-1.09059	0.224	0.576	6.00302e-277	GFOD1
DAD1	4.9064e-281	0.979079	0.828	0.795	2.13031e-276	DAD1
ID1	8.6833e-277	2.10956	0.855	0.841	3.7702e-272	ID1
FOXO3	2.26355e-276	-0.66723	0.181	0.566	9.82812e-272	FOXO3
HNRNPDL	5.44859e-276	1.12701	0.799	0.703	2.36572e-271	HNRNPDL
TXNIP	5.58588e-275	1.87596	0.859	0.986	2.42533e-270	TXNIP
SELENON	1.61137e-274	-1.20401	0.222	0.544	6.99641e-270	SELENON
ATP5F1E	6.28157e-271	1.59185	0.749	0.903	2.72739e-266	ATP5F1E
WNK1	3.06969e-270	-0.803432	0.386	0.799	1.33283e-265	WNK1
MGST3	7.10536e-269	0.934787	0.835	0.834	3.08508e-264	MGST3
PGM5	1.70525e-268	-1.45857	0.286	0.574	7.40401e-264	PGM5
PIK3C2A	4.38518e-268	-0.799793	0.447	0.784	1.904e-263	PIK3C2A
SON	1.75556e-264	0.89929	0.869	0.857	7.62249e-260	SON
RAPGEF3	2.26046e-264	-1.3454	0.236	0.545	9.81471e-260	RAPGEF3
GABPB1-AS1	1.67104e-260	-0.586468	0.151	0.513	7.2555e-256	GABPB1-AS1
SEC61B	6.2104e-260	1.02828	0.79	0.734	2.69649e-255	SEC61B
PDIA3	1.33304e-258	1.08943	0.784	0.719	5.78791e-254	PDIA3
NCL	1.5411e-258	1.08516	0.796	0.797	6.6913e-254	NCL
KDR	2.29533e-258	-1.15269	0.204	0.531	9.9661e-254	KDR
CEBPD	2.36815e-257	2.03431	0.778	0.864	1.02823e-252	CEBPD
CAST	3.16639e-257	1.04728	0.804	0.821	1.37482e-252	CAST
CIRBP	8.43161e-257	0.958891	0.849	0.866	3.66092e-252	CIRBP
CSTB	1.13744e-256	1.31087	0.714	0.614	4.93864e-252	CSTB
TMEM273	1.64843e-255	-1.30931	0.252	0.555	7.15733e-251	TMEM273
ATP6V0E1	2.82965e-255	0.947086	0.808	0.791	1.22861e-250	ATP6V0E1
SNRPD2	8.65181e-255	1.06248	0.783	0.686	3.75653e-250	SNRPD2
SAP18	1.66872e-253	0.907819	0.819	0.763	7.24542e-249	SAP18
SULF2	3.49368e-253	-1.14737	0.419	0.724	1.51692e-248	SULF2
TMBIM6	6.24027e-253	0.839806	0.845	0.88	2.70946e-248	TMBIM6
POMP	1.96121e-252	1.05284	0.807	0.739	8.51538e-248	POMP
ST6GAL1	9.21066e-252	-1.06941	0.252	0.596	3.99918e-247	ST6GAL1
BCR	1.07581e-250	-1.21788	0.218	0.525	4.67106e-246	BCR
UBL5	2.75685e-250	0.9088	0.817	0.78	1.197e-245	UBL5
FZD4	1.0504e-249	-1.13046	0.276	0.583	4.56075e-245	FZD4
ADCY4	1.5267e-249	-1.47641	0.275	0.567	6.6288e-245	ADCY4
ZFP36L2	3.41546e-249	1.53269	0.802	0.885	1.48296e-244	ZFP36L2
MECOM	4.83067e-248	-1.16954	0.239	0.549	2.09743e-243	MECOM
RAB13	2.06765e-241	1.02432	0.822	0.708	8.97754e-237	RAB13
TRMT112	5.07663e-239	0.969093	0.797	0.681	2.20422e-234	TRMT112
RAN	2.51144e-238	1.00197	0.777	0.712	1.09044e-233	RAN
SELENOW	3.76714e-237	1.66796	0.743	0.888	1.63565e-232	SELENOW
GABARAPL2	3.49001e-235	0.928921	0.815	0.769	1.51533e-230	GABARAPL2
METTL7A	3.3632e-234	-0.582349	0.257	0.65	1.46027e-229	METTL7A
KCTD12	1.23955e-233	-0.5197	0.428	0.83	5.38202e-229	KCTD12
RPGR	2.33356e-233	-0.997062	0.303	0.613	1.01321e-228	RPGR
S100A13	9.12474e-233	1.10697	0.793	0.729	3.96187e-228	S100A13
LRRFIP1	3.58912e-232	0.987638	0.828	0.888	1.55836e-227	LRRFIP1
ATN1	5.6052e-230	-0.983393	0.193	0.506	2.43372e-225	ATN1
NUCKS1	6.53213e-229	0.955132	0.817	0.822	2.83619e-224	NUCKS1
PIK3R3	6.0878e-222	-1.00487	0.258	0.568	2.64326e-217	PIK3R3
LYST	9.27545e-221	-0.689447	0.351	0.72	4.02731e-216	LYST
SHE	2.17638e-220	-1.20844	0.306	0.566	9.44962e-216	SHE
ARL6IP4	2.33145e-220	0.953371	0.755	0.583	1.01229e-215	ARL6IP4
PTPRG	9.58204e-220	-0.9997	0.195	0.505	4.16042e-215	PTPRG
OSBPL1A	1.15187e-219	-0.851347	0.199	0.51	5.00129e-215	OSBPL1A
FCGRT	3.23017e-219	0.979826	0.814	0.846	1.40251e-214	FCGRT
GNAI2	1.30414e-218	0.890888	0.821	0.87	5.66244e-214	GNAI2
EIF3F	1.20791e-217	0.908258	0.789	0.762	5.24463e-213	EIF3F
S1PR1	1.74845e-217	-1.27585	0.447	0.762	7.59159e-213	S1PR1
HIP1	1.66506e-215	-0.936875	0.248	0.542	7.22952e-211	HIP1
ITGB1	1.17174e-214	0.972969	0.814	0.834	5.0876e-210	ITGB1
CTNND1	2.27545e-214	-0.987106	0.256	0.585	9.87976e-210	CTNND1
TNS2	1.16613e-213	-1.011	0.381	0.69	5.06324e-209	TNS2
MARCKSL1	2.95092e-212	1.5643	0.73	0.595	1.28126e-207	MARCKSL1
ADGRG1	4.10432e-212	-0.893234	0.236	0.548	1.78206e-207	ADGRG1
VAMP5	1.09346e-210	0.907206	0.864	0.832	4.74768e-206	VAMP5
COX8A	2.41445e-210	0.964082	0.731	0.635	1.04833e-205	COX8A
SQSTM1	1.15773e-209	1.04556	0.773	0.776	5.02674e-205	SQSTM1
ANXA5	1.55886e-209	0.915967	0.773	0.825	6.76842e-205	ANXA5
PLCG2	6.53107e-209	1.58053	0.607	0.242	2.83573e-204	PLCG2
KAT6A	6.58543e-209	-0.63186	0.209	0.543	2.85933e-204	KAT6A
SEC11A	8.72134e-209	0.860005	0.811	0.796	3.78672e-204	SEC11A
PARK7	1.05354e-208	0.8855	0.78	0.74	4.57436e-204	PARK7
SOCS3	3.25221e-208	1.50568	0.794	0.831	1.41208e-203	SOCS3
NEDD9	6.29208e-207	-0.668916	0.383	0.753	2.73196e-202	NEDD9
PKP4	2.59495e-206	-1.0512	0.232	0.512	1.1267e-201	PKP4
ITGB4	3.02623e-206	-1.08548	0.37	0.628	1.31396e-201	ITGB4
KLF7	1.84688e-204	-0.790592	0.217	0.523	8.01896e-200	KLF7
CPD	2.59038e-203	-0.660041	0.265	0.598	1.12472e-198	CPD
TJP1	1.17637e-202	-0.747236	0.508	0.79	5.10766e-198	TJP1
PLSCR4	1.18774e-202	-0.990849	0.295	0.573	5.15704e-198	PLSCR4
POLR2A	1.66708e-202	-0.939574	0.219	0.557	7.23828e-198	POLR2A
HDAC7	1.41249e-201	-0.736232	0.316	0.628	6.13289e-197	HDAC7
PEBP1	2.8548e-200	0.9571	0.742	0.714	1.23953e-195	PEBP1
PSME2	8.12489e-199	1.06569	0.693	0.508	3.52775e-194	PSME2
SUB1	2.81864e-198	0.887041	0.77	0.73	1.22382e-193	SUB1
ROBO4	3.08451e-198	-1.11125	0.355	0.604	1.33926e-193	ROBO4
ERG	9.05317e-198	-0.992673	0.465	0.662	3.9308e-193	ERG
NEDD8	6.78505e-197	0.820622	0.8	0.747	2.946e-192	NEDD8
GNAQ	1.76738e-196	-0.595124	0.371	0.716	7.67377e-192	GNAQ
RBM8A	1.8057e-195	0.893941	0.763	0.676	7.84017e-191	RBM8A
RABAC1	2.06301e-193	0.818497	0.811	0.819	8.95738e-189	RABAC1
TRIM56	1.53091e-191	-0.609697	0.244	0.565	6.64706e-187	TRIM56
ATP6V1G1	2.97738e-191	0.854263	0.76	0.71	1.29275e-186	ATP6V1G1
PSMB1	1.6885e-190	0.808753	0.792	0.782	7.33131e-186	PSMB1
FTX	2.56745e-190	-0.66225	0.206	0.513	1.11476e-185	FTX
ATP5MC2	1.44338e-189	1.25482	0.716	0.812	6.26702e-185	ATP5MC2
CSNK1A1	2.33788e-189	0.951929	0.739	0.583	1.01508e-184	CSNK1A1
SAT1	2.3694e-189	1.75975	0.717	0.761	1.02877e-184	SAT1
SOD1	4.32857e-189	0.860048	0.791	0.785	1.87942e-184	SOD1
PHKB	2.5256e-187	-0.712893	0.219	0.515	1.09659e-182	PHKB
NDUFB2	1.07946e-186	0.912955	0.747	0.682	4.68692e-182	NDUFB2
NDUFC2	1.08416e-186	0.844676	0.779	0.701	4.70732e-182	NDUFC2
TEK	9.51291e-186	-1.1274	0.305	0.542	4.13041e-181	TEK
RBMS3	1.43773e-185	-0.689669	0.292	0.602	6.24247e-181	RBMS3
GIMAP8	2.22682e-185	-0.988778	0.338	0.586	9.66865e-181	GIMAP8
SPCS2	7.90034e-185	0.877563	0.745	0.657	3.43025e-180	SPCS2
SPCS1	6.42895e-184	0.864953	0.751	0.661	2.79139e-179	SPCS1
GIMAP6	7.48205e-184	-0.845914	0.339	0.613	3.24863e-179	GIMAP6
CEP68	1.11758e-183	-0.917664	0.247	0.508	4.8524e-179	CEP68
ENO1	7.14276e-183	0.977473	0.742	0.753	3.10131e-178	ENO1
NOSTRIN	1.41075e-182	-0.79505	0.466	0.72	6.12532e-178	NOSTRIN
MYOF	6.69657e-182	-0.8835	0.319	0.589	2.90758e-177	MYOF
UQCRQ	6.22827e-181	0.943489	0.736	0.669	2.70425e-176	UQCRQ
RASAL2	1.25955e-180	-0.929497	0.254	0.516	5.46883e-176	RASAL2
TSPAN14	1.58458e-180	-0.595712	0.326	0.668	6.88009e-176	TSPAN14
EIF3H	3.09554e-180	0.886319	0.748	0.684	1.34405e-175	EIF3H
UQCR11	3.3548e-180	0.90223	0.772	0.721	1.45662e-175	UQCR11
C19orf53	8.54973e-180	0.882726	0.747	0.641	3.71221e-175	C19orf53
TUBB4B	2.80222e-179	1.09883	0.719	0.622	1.2167e-174	TUBB4B
EPHB4	3.37554e-179	-1.11519	0.352	0.572	1.46562e-174	EPHB4
SNU13	1.22596e-177	0.842265	0.769	0.694	5.32301e-173	SNU13
GIMAP7	5.15089e-177	1.22461	0.822	0.867	2.23647e-172	GIMAP7
PTGES3	1.16034e-175	0.821282	0.783	0.746	5.03808e-171	PTGES3
PPP1R15A	3.94399e-174	1.27783	0.694	0.679	1.71244e-169	PPP1R15A
NDUFB4	1.03716e-173	0.820964	0.767	0.689	4.50326e-169	NDUFB4
SLC25A5	1.79768e-173	0.942512	0.722	0.698	7.80535e-169	SLC25A5
PSAP	3.66606e-172	0.91855	0.76	0.843	1.59177e-167	PSAP
FIS1	2.71445e-171	0.754844	0.813	0.785	1.17859e-166	FIS1
OGA	6.03115e-171	-0.567625	0.2	0.501	2.61866e-166	OGA
HEG1	8.41987e-170	-0.714065	0.521	0.795	3.65582e-165	HEG1
CDH5	1.61109e-169	-0.7202	0.509	0.733	6.9952e-165	CDH5
SASH1	9.38607e-169	-0.583764	0.367	0.679	4.07534e-164	SASH1
CNBP	5.38461e-168	0.682392	0.806	0.816	2.33794e-163	CNBP
ANKRD29	1.11688e-166	-1.12651	0.279	0.512	4.84937e-162	ANKRD29
FRYL	7.00046e-166	-0.673626	0.286	0.574	3.03953e-161	FRYL
IER3	3.25069e-165	2.08971	0.65	0.572	1.41142e-160	IER3
TGFBR3	7.66313e-164	-0.625882	0.436	0.759	3.32725e-159	TGFBR3
ARF1	1.03555e-162	0.73457	0.79	0.797	4.49627e-158	ARF1
ARID1B	2.97751e-162	-0.517933	0.271	0.596	1.29281e-157	ARID1B
ARHGEF12	3.79505e-162	-0.660196	0.278	0.559	1.64777e-157	ARHGEF12
ARPC5	6.71519e-162	0.918747	0.7	0.668	2.91567e-157	ARPC5
ARHGDIB	1.80518e-161	1.06243	0.651	0.595	7.83791e-157	ARHGDIB
SYNE1	4.80606e-161	-0.505726	0.25	0.563	2.08674e-156	SYNE1
TUBA1A	7.36533e-161	1.46511	0.655	0.56	3.19795e-156	TUBA1A
MMRN2	9.98917e-161	-0.578644	0.651	0.812	4.3372e-156	MMRN2
KIAA0355	4.5924e-160	-0.742408	0.403	0.66	1.99397e-155	KIAA0355
BST2	4.85035e-160	1.26829	0.745	0.704	2.10597e-155	BST2
RNF115	2.89607e-159	-0.576765	0.373	0.659	1.25745e-154	RNF115
ST13	8.0477e-158	0.823228	0.768	0.739	3.49423e-153	ST13
NOP10	9.63872e-158	0.878709	0.769	0.72	4.18504e-153	NOP10
PODXL	1.41753e-157	-0.621717	0.385	0.664	6.15479e-153	PODXL
AKT3	5.72494e-156	-0.68245	0.3	0.567	2.48571e-151	AKT3
HSPE1	7.91984e-156	0.955302	0.686	0.634	3.43872e-151	HSPE1
ABLIM1	6.74087e-154	-0.578489	0.404	0.731	2.92682e-149	ABLIM1
PCAT19	1.65843e-153	-0.583453	0.433	0.691	7.20075e-149	PCAT19
PLXDC2	2.09952e-152	-0.565965	0.288	0.595	9.11592e-148	PLXDC2
TMEM258	3.44327e-152	0.781647	0.771	0.737	1.49503e-147	TMEM258
SERP1	1.57898e-151	0.841516	0.716	0.689	6.85576e-147	SERP1
BZW1	3.32316e-150	0.822303	0.722	0.66	1.44288e-145	BZW1
BRI3	3.84362e-150	0.825243	0.752	0.817	1.66886e-145	BRI3
HSPA5	4.69368e-150	1.15588	0.656	0.605	2.03795e-145	HSPA5
PXN	2.14311e-149	-0.867243	0.249	0.537	9.30517e-145	PXN
ARL6IP5	6.7261e-149	0.822715	0.767	0.813	2.92041e-144	ARL6IP5
LDHB	7.0431e-148	1.01494	0.632	0.527	3.05804e-143	LDHB
CLIP1	2.31221e-147	-0.528792	0.264	0.553	1.00394e-142	CLIP1
SEC61G	4.70836e-147	0.821837	0.713	0.629	2.04432e-142	SEC61G
HNRNPA3	6.80793e-147	0.850523	0.769	0.749	2.95593e-142	HNRNPA3
OLFM1	1.92614e-144	-0.807427	0.486	0.684	8.3631e-140	OLFM1
LHFPL6	4.42525e-144	-0.569222	0.366	0.648	1.9214e-139	LHFPL6
GADD45B	1.87261e-142	1.78623	0.719	0.771	8.13067e-138	GADD45B
HSPD1	8.13147e-141	0.93303	0.687	0.665	3.5306e-136	HSPD1
SRGN	2.08129e-140	1.63903	0.7	0.845	9.03673e-136	SRGN
CLTA	4.03774e-140	0.723719	0.767	0.759	1.75315e-135	CLTA
NDUFB11	1.74024e-139	0.820285	0.694	0.606	7.55595e-135	NDUFB11
MYO1C	4.29619e-139	-0.631769	0.284	0.55	1.86536e-134	MYO1C
MDK	8.53395e-139	1.03708	0.565	0.316	3.70535e-134	MDK
TIE1	6.12035e-138	-0.94736	0.411	0.581	2.65739e-133	TIE1
SUN1	3.66093e-137	-0.580003	0.328	0.596	1.58954e-132	SUN1
PRDX6	9.54542e-135	0.76054	0.724	0.722	4.14453e-130	PRDX6
FLI1	1.41708e-134	-0.569314	0.313	0.584	6.1528e-130	FLI1
PRDX5	2.86192e-134	0.801264	0.686	0.65	1.24262e-129	PRDX5
CRYBG3	4.16518e-134	-0.691719	0.263	0.504	1.80848e-129	CRYBG3
PKM	8.50784e-134	0.888603	0.673	0.631	3.69402e-129	PKM
KLF6	1.34733e-133	1.38473	0.688	0.787	5.84995e-129	KLF6
SSR2	2.25152e-132	0.788107	0.705	0.671	9.77589e-128	SSR2
NDUFA1	2.66039e-132	0.732169	0.745	0.722	1.15511e-127	NDUFA1
BRK1	4.79301e-132	0.716696	0.749	0.704	2.08108e-127	BRK1
NFE2L1	2.05896e-131	-0.581129	0.346	0.6	8.93978e-127	NFE2L1
C11orf58	3.09319e-131	0.650707	0.765	0.757	1.34303e-126	C11orf58
HMGN2	4.31132e-131	0.683678	0.686	0.609	1.87193e-126	HMGN2
EHD2	2.31554e-130	-0.835258	0.344	0.584	1.00538e-125	EHD2
UACA	8.48215e-129	-0.504893	0.42	0.68	3.68287e-124	UACA
NAP1L1	2.2295e-128	0.804156	0.75	0.793	9.68026e-124	NAP1L1
DDX24	3.03426e-128	0.804492	0.716	0.702	1.31744e-123	DDX24
BSG	2.97599e-127	0.705316	0.713	0.636	1.29214e-122	BSG
PSMB3	1.02803e-126	0.739392	0.708	0.632	4.46361e-122	PSMB3
VPS28	1.73821e-125	0.709515	0.731	0.675	7.54714e-121	VPS28
CAPZB	5.07617e-125	0.732259	0.711	0.662	2.20402e-120	CAPZB
CALD1	6.09334e-125	1.23559	0.654	0.69	2.64567e-120	CALD1
SOX4	1.44367e-124	1.305	0.54	0.345	6.26827e-120	SOX4
TGM2	1.51032e-124	-0.620477	0.463	0.772	6.55767e-120	TGM2
MBNL2	5.82533e-124	-0.528275	0.314	0.567	2.5293e-119	MBNL2
CCPG1	9.75705e-124	0.73059	0.524	0.227	4.23641e-119	CCPG1
UFC1	7.63961e-123	0.736556	0.7	0.598	3.31704e-118	UFC1
PRKCH	2.51434e-122	-0.591163	0.265	0.521	1.0917e-117	PRKCH
VAPA	4.48277e-122	0.716577	0.72	0.699	1.94637e-117	VAPA
ETS2	4.70872e-122	0.909094	0.789	0.846	2.04448e-117	ETS2
PRDX2	4.06816e-121	0.787576	0.686	0.658	1.76636e-116	PRDX2
HMGN1	3.63849e-120	0.782373	0.692	0.659	1.57979e-115	HMGN1
FNIP2	9.02921e-120	-0.563276	0.292	0.537	3.92039e-115	FNIP2
RERE	1.11843e-118	-0.527426	0.253	0.505	4.85609e-114	RERE
MZT2B	1.15006e-117	0.666339	0.761	0.769	4.99346e-113	MZT2B
MYCT1	7.44246e-117	-0.795717	0.497	0.624	3.23144e-112	MYCT1
C9orf16	8.78261e-117	0.756713	0.73	0.706	3.81332e-112	C9orf16
TBCA	4.37688e-116	0.75043	0.698	0.641	1.9004e-111	TBCA
GPR146	7.08411e-116	-1.03162	0.35	0.51	3.07585e-111	GPR146
PRELID1	1.18783e-115	0.758891	0.659	0.564	5.15744e-111	PRELID1
FAM241A	3.04091e-115	-0.576998	0.33	0.563	1.32033e-110	FAM241A
ATL3	8.6356e-115	-0.510194	0.292	0.532	3.74949e-110	ATL3
PGK1	1.47429e-114	0.757218	0.699	0.706	6.40123e-110	PGK1
2010-09-01	2.34064e-113	-0.663617	0.362	0.572	1.01628e-108	2010-09-01
ERH	3.85203e-113	0.690153	0.724	0.653	1.67251e-108	ERH
CD34	5.11674e-113	-0.67056	0.58	0.806	2.22164e-108	CD34
NDUFAF3	7.27861e-113	0.760747	0.609	0.407	3.1603e-108	NDUFAF3
KRT10	8.22327e-113	0.772108	0.685	0.615	3.57046e-108	KRT10
FNBP1L	1.63393e-112	-0.627199	0.342	0.553	7.09434e-108	FNBP1L
ITGA5	3.5045e-112	-0.512024	0.419	0.663	1.52162e-107	ITGA5
HIGD2A	2.06721e-111	0.813122	0.578	0.42	8.97562e-107	HIGD2A
MIF	4.33296e-110	0.835705	0.656	0.636	1.88133e-105	MIF
DDX21	7.91876e-109	0.874607	0.672	0.609	3.43825e-104	DDX21
PSMB6	3.44882e-108	0.69887	0.66	0.549	1.49744e-103	PSMB6
HSBP1	4.15323e-108	0.706269	0.695	0.611	1.80329e-103	HSBP1
SNRPG	2.89118e-107	0.762461	0.682	0.593	1.25532e-102	SNRPG
UBE2D3	1.51273e-106	0.749412	0.768	0.812	6.56811e-102	UBE2D3
C4orf3	4.62876e-106	0.679106	0.742	0.745	2.00976e-101	C4orf3
SBDS	9.24765e-106	0.659039	0.739	0.746	4.01524e-101	SBDS
PDIA6	1.02064e-105	0.76023	0.692	0.659	4.43151e-101	PDIA6
TMBIM4	1.71399e-105	0.616327	0.759	0.755	7.44196e-101	TMBIM4
HNRNPU	3.92943e-105	0.824705	0.721	0.774	1.70612e-100	HNRNPU
NDUFA11	8.49072e-105	0.715778	0.698	0.635	3.68658e-100	NDUFA11
SPTLC2	2.3444e-104	-0.542028	0.346	0.577	1.01792e-99	SPTLC2
HSPA1A	1.7613e-103	2.318	0.611	0.648	7.64738e-99	HSPA1A
COX5A	3.18178e-103	0.762864	0.649	0.582	1.3815e-98	COX5A
SARAF	5.37433e-102	0.80626	0.639	0.666	2.33348e-97	SARAF
COX7B	8.22751e-102	0.741915	0.675	0.661	3.5723e-97	COX7B
SERINC1	9.92204e-102	-0.616664	0.502	0.8	4.30805e-97	SERINC1
SNHG7	1.23525e-99	0.729238	0.8	0.83	5.36333e-95	SNHG7
ELOB	2.61141e-99	0.830343	0.683	0.801	1.13385e-94	ELOB
ATP6V1F	3.54099e-99	0.73099	0.656	0.599	1.53746e-94	ATP6V1F
PHACTR4	5.32638e-99	-0.692226	0.286	0.506	2.31266e-94	PHACTR4
CTTNBP2NL	2.08576e-98	-0.698914	0.338	0.522	9.05616e-94	CTTNBP2NL
EIF3G	3.12714e-98	0.62753	0.738	0.747	1.35777e-93	EIF3G
LY6E	1.76646e-97	0.920262	0.751	0.749	7.66981e-93	LY6E
EFNB2	7.52537e-96	-0.511729	0.386	0.593	3.26744e-91	EFNB2
HNRNPK	1.36448e-95	0.624386	0.792	0.859	5.92442e-91	HNRNPK
BANF1	1.7385e-95	0.684006	0.624	0.477	7.54841e-91	BANF1
ATP5MG	8.48432e-94	0.832867	0.669	0.787	3.68381e-89	ATP5MG
EGR1	3.48355e-93	1.37312	0.648	0.673	1.51252e-88	EGR1
SRSF3	4.04442e-92	0.83888	0.767	0.823	1.75605e-87	SRSF3
S100A16	1.96889e-91	0.72046	0.745	0.734	8.54874e-87	S100A16
SH3BGRL	3.99193e-91	0.644482	0.676	0.646	1.73325e-86	SH3BGRL
EIF2S2	8.0145e-91	0.712351	0.715	0.701	3.47982e-86	EIF2S2
TSC22D1	1.88345e-90	1.25912	0.676	0.662	8.17776e-86	TSC22D1
SHC1	3.87501e-90	-0.751971	0.381	0.572	1.68249e-85	SHC1
RWDD1	7.96597e-90	0.711838	0.677	0.62	3.45875e-85	RWDD1
EMP1	1.31545e-89	0.858481	0.749	0.838	5.71155e-85	EMP1
APRT	2.12683e-89	0.703389	0.669	0.642	9.2345e-85	APRT
UBXN1	2.69355e-89	0.64675	0.716	0.711	1.16951e-84	UBXN1
CDC37	3.74308e-89	0.570938	0.801	0.825	1.62521e-84	CDC37
MTDH	1.56002e-88	0.693507	0.712	0.737	6.77345e-84	MTDH
DYNLRB1	7.19152e-88	0.620131	0.713	0.661	3.12249e-83	DYNLRB1
PCBP2	7.41039e-87	0.516761	0.794	0.859	3.21752e-82	PCBP2
TCEAL4	1.05087e-86	0.731848	0.663	0.639	4.56276e-82	TCEAL4
ZNHIT1	1.83924e-86	0.612625	0.73	0.692	7.98579e-82	ZNHIT1
NDUFB9	2.33598e-86	0.644003	0.654	0.558	1.01426e-81	NDUFB9
VAMP2	2.76881e-85	0.696871	0.62	0.515	1.20219e-80	VAMP2
VDAC2	6.77137e-85	0.65059	0.643	0.581	2.94006e-80	VDAC2
LGALS1	3.02731e-83	1.82743	0.553	0.586	1.31443e-78	LGALS1
ATP5PF	4.94041e-83	0.779377	0.677	0.798	2.14508e-78	ATP5PF
SRRM1	6.04122e-83	0.628469	0.717	0.723	2.62304e-78	SRRM1
KDELR1	1.08239e-82	0.600151	0.689	0.649	4.69965e-78	KDELR1
NDUFB8	1.45541e-82	0.636664	0.666	0.6	6.31923e-78	NDUFB8
RSL1D1	7.14972e-82	0.702844	0.627	0.542	3.10434e-77	RSL1D1
SLC44A2	9.18716e-82	-0.547139	0.314	0.521	3.98898e-77	SLC44A2
ACKR1	4.96926e-81	2.24292	0.631	0.728	2.1576e-76	ACKR1
CYCS	1.04438e-80	0.772318	0.56	0.473	4.53459e-76	CYCS
IFI16	1.5464e-80	0.681055	0.77	0.863	6.7143e-76	IFI16
FUS	2.81345e-80	0.736295	0.714	0.745	1.22157e-75	FUS
NDUFB10	1.31613e-79	0.594611	0.706	0.683	5.71449e-75	NDUFB10
GSTO1	3.62966e-79	0.699262	0.651	0.622	1.57596e-74	GSTO1
CSNK2B	4.85055e-78	0.590582	0.637	0.514	2.10606e-73	CSNK2B
RBM39	5.22717e-78	0.600969	0.765	0.838	2.26958e-73	RBM39
AP2S1	1.31682e-77	0.711855	0.645	0.606	5.71749e-73	AP2S1
2007-09-01	9.10311e-77	0.801111	0.67	0.825	3.95248e-72	2007-09-01
GSTK1	1.96758e-76	0.629292	0.67	0.622	8.54302e-72	GSTK1
PSMB9	2.43762e-76	0.725241	0.685	0.645	1.05839e-71	PSMB9
ANAPC16	2.44367e-76	0.598704	0.722	0.735	1.06102e-71	ANAPC16
NDUFC1	9.84722e-76	0.587793	0.699	0.666	4.27556e-71	NDUFC1
FKBP9	1.54781e-75	-0.639009	0.36	0.507	6.72042e-71	FKBP9
PCBP1	1.54073e-74	0.510451	0.727	0.772	6.68971e-70	PCBP1
TMEM204	2.20141e-74	-0.52528	0.405	0.567	9.55828e-70	TMEM204
ZFP36L1	3.1153e-74	0.607088	0.754	0.882	1.35263e-69	ZFP36L1
PHPT1	3.12393e-74	0.745101	0.569	0.474	1.35638e-69	PHPT1
TMEM50A	3.01957e-73	0.568925	0.709	0.705	1.31107e-68	TMEM50A
PSMD8	5.98294e-73	0.61521	0.632	0.58	2.59773e-68	PSMD8
DBI	1.39477e-72	0.728982	0.611	0.622	6.05596e-68	DBI
EIF5A	1.7618e-72	0.692445	0.662	0.657	7.64958e-68	EIF5A
TGFBR2	1.90168e-72	0.74546	0.821	0.912	8.25692e-68	TGFBR2
SOCS2	2.00785e-72	-0.524279	0.456	0.597	8.71788e-68	SOCS2
ISCU	2.10786e-72	0.589022	0.684	0.655	9.15214e-68	ISCU
FOSB	3.19731e-72	1.23983	0.601	0.651	1.38824e-67	FOSB
TMEM219	4.21384e-72	0.541892	0.725	0.681	1.82961e-67	TMEM219
TCN2	5.57738e-72	-0.590259	0.415	0.562	2.42164e-67	TCN2
PFDN2	6.2659e-72	0.633558	0.633	0.531	2.72059e-67	PFDN2
RASIP1	4.48085e-71	-0.509144	0.516	0.616	1.94554e-66	RASIP1
CLEC14A	5.55128e-71	0.591919	0.87	0.891	2.41031e-66	CLEC14A
HLA-DMA	3.442e-70	0.895093	0.621	0.577	1.49448e-65	HLA-DMA
PLVAP	4.0339e-70	0.852776	0.841	0.856	1.75148e-65	PLVAP
UXT	1.18116e-68	0.601039	0.66	0.612	5.12846e-64	UXT
ATP6V0B	4.66728e-68	0.644746	0.596	0.561	2.02649e-63	ATP6V0B
SF3B6	5.50998e-68	0.56336	0.689	0.657	2.39238e-63	SF3B6
PSMB8	1.21142e-67	0.577747	0.715	0.695	5.25988e-63	PSMB8
MCL1	1.79317e-67	0.801058	0.67	0.751	7.78574e-63	MCL1
BTG2	2.0035e-67	1.07321	0.669	0.781	8.69898e-63	BTG2
SERTAD1	2.73922e-67	0.793637	0.585	0.511	1.18934e-62	SERTAD1
SCAND1	3.272e-67	0.617694	0.609	0.521	1.42067e-62	SCAND1
HMGN3	6.19973e-67	0.621073	0.701	0.704	2.69186e-62	HMGN3
SSB	3.41142e-66	0.598949	0.676	0.654	1.4812e-61	SSB
LAMTOR5	1.05522e-65	0.612866	0.628	0.583	4.58166e-61	LAMTOR5
ARL2	6.57897e-65	0.522616	0.752	0.69	2.85652e-60	ARL2
STOM	2.79197e-64	0.626755	0.784	0.869	1.21225e-59	STOM
LAMTOR4	3.08138e-64	0.582462	0.688	0.698	1.3379e-59	LAMTOR4
IFI6	4.69432e-64	0.96131	0.508	0.357	2.03822e-59	IFI6
SNRPB	1.17574e-63	0.612259	0.641	0.613	5.10493e-59	SNRPB
SLC9A3R2	1.40001e-62	1.14248	0.779	0.817	6.07869e-58	SLC9A3R2
ARID5B	4.91679e-62	1.03939	0.564	0.561	2.13482e-57	ARID5B
ENG	5.65842e-62	0.746364	0.833	0.883	2.45683e-57	ENG
MYDGF	7.04512e-62	0.613218	0.578	0.505	3.05892e-57	MYDGF
CLTB	1.96204e-61	0.583283	0.578	0.485	8.51898e-57	CLTB
HNRNPA0	2.13549e-61	0.657497	0.637	0.602	9.2721e-57	HNRNPA0
PA2G4	2.52374e-61	0.612176	0.654	0.631	1.09578e-56	PA2G4
ITM2A	3.11749e-61	0.769193	0.722	0.787	1.35358e-56	ITM2A
CTSC	3.30445e-61	1.23583	0.595	0.604	1.43476e-56	CTSC
AP2B1	5.46629e-61	-0.518509	0.342	0.528	2.37341e-56	AP2B1
TMEM14C	1.28096e-60	0.550179	0.688	0.669	5.5618e-56	TMEM14C
CD55	3.44401e-60	0.816255	0.539	0.518	1.49536e-55	CD55
DUT	1.44654e-59	0.57984	0.66	0.614	6.28073e-55	DUT
ENY2	2.48821e-59	0.536784	0.742	0.757	1.08036e-54	ENY2
EVA1C	1.45886e-58	-0.540985	0.386	0.518	6.33424e-54	EVA1C
WASF2	3.89836e-58	0.5077	0.743	0.816	1.69263e-53	WASF2
VWF	1.07836e-57	0.858759	0.837	0.967	4.68215e-53	VWF
FAM110D	1.14324e-57	-0.5151	0.493	0.587	4.96384e-53	FAM110D
LSM7	2.66555e-57	0.586667	0.596	0.522	1.15735e-52	LSM7
EIF3L	5.11297e-57	0.610873	0.666	0.652	2.22e-52	EIF3L
SNRPD3	2.85187e-56	0.52515	0.54	0.394	1.23825e-51	SNRPD3
ILF2	7.48101e-56	0.500457	0.557	0.437	3.24818e-51	ILF2
SUMO1	7.50064e-56	0.504692	0.649	0.581	3.2567e-51	SUMO1
CHMP2A	7.52447e-56	0.513456	0.687	0.673	3.26705e-51	CHMP2A
RNH1	7.98388e-56	0.539318	0.662	0.658	3.46652e-51	RNH1
AQP1	1.73159e-55	0.723424	0.838	0.923	7.5184e-51	AQP1
EIF5B	1.77826e-55	0.636184	0.655	0.641	7.72104e-51	EIF5B
GMFG	5.60004e-55	0.861534	0.532	0.532	2.43148e-50	GMFG
DEK	2.52411e-54	0.589882	0.678	0.724	1.09594e-49	DEK
NRP1	9.9834e-54	-0.552635	0.481	0.65	4.33469e-49	NRP1
SRSF5	1.65182e-53	0.632755	0.744	0.855	7.17206e-49	SRSF5
COX7A2L	2.56446e-53	0.52473	0.641	0.592	1.11346e-48	COX7A2L
SNHG8	3.12418e-53	0.641847	0.697	0.73	1.35649e-48	SNHG8
PRCP	3.34087e-53	0.631186	0.717	0.701	1.45057e-48	PRCP
CLEC2B	4.14492e-53	0.830761	0.532	0.49	1.79968e-48	CLEC2B
RBX1	4.46101e-53	0.533403	0.682	0.671	1.93692e-48	RBX1
ATP5F1D	4.64746e-53	0.695259	0.623	0.72	2.01788e-48	ATP5F1D
SELENOM	2.35049e-52	0.892033	0.613	0.718	1.02056e-47	SELENOM
UBE2B	2.7711e-52	0.532818	0.649	0.656	1.20318e-47	UBE2B
NAMPT	7.17368e-52	0.76843	0.636	0.716	3.11474e-47	NAMPT
UBE2D2	8.37397e-52	0.517491	0.632	0.596	3.63589e-47	UBE2D2
ZNF385D	8.556e-52	-0.614132	0.416	0.513	3.71493e-47	ZNF385D
RTN4	1.10825e-51	0.562048	0.691	0.794	4.8119e-47	RTN4
GADD45GIP1	2.56593e-51	0.558377	0.607	0.552	1.1141e-46	GADD45GIP1
NFE2L2	4.68386e-51	0.626486	0.615	0.625	2.03368e-46	NFE2L2
PLSCR1	6.11638e-51	0.511198	0.694	0.657	2.65567e-46	PLSCR1
RAB11A	6.66447e-51	0.500061	0.759	0.804	2.89364e-46	RAB11A
ZFAS1	7.88733e-51	0.552965	0.71	0.791	3.4246e-46	ZFAS1
CFI	8.77985e-51	-0.651634	0.469	0.523	3.81212e-46	CFI
TNFSF10	1.22709e-50	0.859489	0.714	0.804	5.32789e-46	TNFSF10
SPRY1	2.12869e-50	1.18075	0.691	0.785	9.24256e-46	SPRY1
EIF4B	2.95737e-50	0.531346	0.734	0.814	1.28406e-45	EIF4B
JTB	3.90674e-50	0.537363	0.593	0.536	1.69627e-45	JTB
ERP29	1.09011e-49	0.535393	0.63	0.627	4.73316e-45	ERP29
PIM3	1.64479e-49	0.829426	0.624	0.616	7.14153e-45	PIM3
TALDO1	2.11684e-49	0.564184	0.529	0.488	9.1911e-45	TALDO1
C12orf57	7.24851e-49	0.700497	0.625	0.696	3.14723e-44	C12orf57
TERF2IP	3.07708e-48	0.548423	0.595	0.556	1.33604e-43	TERF2IP
PSMA1	2.55281e-47	0.501592	0.626	0.569	1.1084e-42	PSMA1
MRPS21	3.39996e-47	0.548774	0.617	0.578	1.47623e-42	MRPS21
MT2A	1.1352e-46	1.91264	0.627	0.813	4.92894e-42	MT2A
NUCB2	1.2193e-46	0.687421	0.623	0.64	5.2941e-42	NUCB2
NDUFB7	2.29251e-46	0.502876	0.643	0.634	9.95386e-42	NDUFB7
CUTA	2.48338e-46	0.560863	0.549	0.488	1.07826e-41	CUTA
COX17	4.46616e-46	0.631817	0.575	0.509	1.93916e-41	COX17
PPP1R14B	7.6121e-46	0.643094	0.588	0.568	3.3051e-41	PPP1R14B
KLF4	1.00756e-44	0.858228	0.677	0.775	4.37472e-40	KLF4
CALCRL	2.84156e-44	0.735329	0.766	0.82	1.23378e-39	CALCRL
NDUFB1	3.43446e-44	0.560601	0.657	0.662	1.49121e-39	NDUFB1
HERPUD1	7.44708e-44	0.740788	0.572	0.604	3.23345e-39	HERPUD1
A2M	1.4239e-43	0.538945	0.742	0.84	6.18245e-39	A2M
EIF1B	2.24934e-43	0.52153	0.596	0.58	9.7664e-39	EIF1B
SRSF7	3.27388e-43	0.663164	0.693	0.793	1.42149e-38	SRSF7
CTSZ	1.67263e-42	0.674643	0.547	0.563	7.26239e-38	CTSZ
SMDT1	2.39889e-42	0.535247	0.616	0.605	1.04158e-37	SMDT1
MRPL20	1.24214e-41	0.533243	0.61	0.578	5.39323e-37	MRPL20
TCF4	6.73898e-41	0.525698	0.793	0.9	2.926e-36	TCF4
TFPI	6.87809e-41	0.705999	0.697	0.766	2.9864e-36	TFPI
RSL24D1	6.88035e-41	0.53606	0.637	0.631	2.98738e-36	RSL24D1
HNRNPH1	1.59235e-40	0.657958	0.67	0.739	6.91384e-36	HNRNPH1
RAD23A	3.06924e-40	0.504828	0.568	0.503	1.33263e-35	RAD23A
TAX1BP1	5.54497e-40	0.555139	0.578	0.578	2.40757e-35	TAX1BP1
MAP1LC3B	1.77093e-39	0.52463	0.7	0.782	7.6892e-35	MAP1LC3B
HNRNPAB	3.33361e-39	0.50362	0.54	0.503	1.44742e-34	HNRNPAB
EGFL7	1.13202e-38	0.752151	0.862	0.885	4.9151e-34	EGFL7
SNCG	1.38625e-38	0.687306	0.723	0.749	6.01895e-34	SNCG
ELF1	3.98673e-38	0.594448	0.557	0.561	1.731e-33	ELF1
GAS6	3.9813e-37	0.70747	0.613	0.571	1.72864e-32	GAS6
NDUFA3	2.84653e-35	0.54274	0.559	0.526	1.23593e-30	NDUFA3
ID2	1.30842e-34	1.01796	0.527	0.549	5.68105e-30	ID2
SERPING1	7.64633e-34	0.557179	0.624	0.773	3.31996e-29	SERPING1
ARGLU1	2.55739e-32	0.528125	0.736	0.857	1.11039e-27	ARGLU1
H2AFZ	2.71002e-32	0.779913	0.605	0.754	1.17666e-27	H2AFZ
EIF4A2	5.29868e-32	0.595852	0.707	0.813	2.30064e-27	EIF4A2
BCAM	7.25465e-32	0.55997	0.765	0.806	3.1499e-27	BCAM
SFPQ	1.94188e-30	0.50825	0.636	0.72	8.43147e-26	SFPQ
HLA-F	2.08292e-30	0.525946	0.616	0.622	9.04382e-26	HLA-F
CFH	4.97576e-30	0.648435	0.57	0.532	2.16043e-25	CFH
THBD	1.22149e-29	0.725476	0.718	0.748	5.30358e-25	THBD
NSA2	2.3953e-28	0.517336	0.59	0.622	1.04001e-23	NSA2
HYAL2	2.32865e-26	0.762896	0.808	0.86	1.01108e-21	HYAL2
PPP1CB	2.64539e-26	0.55986	0.555	0.592	1.1486e-21	PPP1CB
IFITM1	8.07414e-26	1.08501	0.588	0.735	3.50571e-21	IFITM1
YWHAH	8.96662e-25	0.595805	0.601	0.621	3.89322e-20	YWHAH
DUSP23	5.07795e-20	0.580716	0.698	0.731	2.2048e-15	DUSP23
HSPA1B	1.08086e-17	1.30133	0.473	0.549	4.69297e-13	HSPA1B
CTSD	2.34763e-17	0.597263	0.455	0.52	1.01932e-12	CTSD
ADAMTS1	3.64418e-17	1.18259	0.654	0.785	1.58227e-12	ADAMTS1
SLIRP	6.86052e-17	0.505686	0.564	0.569	2.97877e-12	SLIRP
MARCKS	1.9753e-16	0.780229	0.502	0.568	8.57656e-12	MARCKS
TSC22D3	2.2593e-15	0.708918	0.628	0.863	9.80965e-11	TSC22D3
NOP53	5.45292e-15	0.505745	0.65	0.855	2.3676e-10	NOP53
CTSH	1.22996e-13	0.639901	0.487	0.54	5.34036e-09	CTSH
DNAJB1	6.72389e-13	0.692189	0.441	0.503	2.91945e-08	DNAJB1
IRF1	1.44047e-12	0.890467	0.532	0.606	6.25436e-08	IRF1
ATP1B3	2.77917e-12	0.519825	0.551	0.637	1.20669e-07	ATP1B3
C11orf96	1.26783e-11	0.711661	0.338	0.537	5.50481e-07	C11orf96
HES1	1.36817e-11	1.01725	0.553	0.613	5.94044e-07	HES1
FABP5	4.26229e-11	1.38081	0.533	0.683	1.85064e-06	FABP5
ARL4A	9.6991e-10	0.52013	0.634	0.696	4.21125e-05	ARL4A
SOD2	1.55165e-09	0.823143	0.475	0.602	6.7371e-05	SOD2
MYC	2.10396e-08	0.510526	0.397	0.582	0.000913519	MYC
DDIT4	2.28279e-08	0.668817	0.524	0.799	0.000991166	DDIT4
ATF3	1.05693e-07	0.846373	0.467	0.54	0.00458907	ATF3
RHOB	1.95879e-07	1.0814	0.536	0.72	0.00850485	RHOB
RBP7	0.000791949	0.819834	0.624	0.681	1	RBP7
CLDN5	0.00169198	1.20069	0.598	0.733	1	CLDN5
SELENOP	0.127046	0.533829	0.498	0.728	1	SELENOP
TIMP3	0.421807	0.796121	0.582	0.915	1	TIMP3
FABP4	0.779959	2.22567	0.461	0.651	1	FABP4
